# Single-cell profiling reveals the impact of genetic alterations on the differentiation of inflammation-induced colon tumors

**DOI:** 10.1101/2023.11.30.569463

**Authors:** Ahmed H. Ghobashi, Rosie Lanzloth, Christopher A. Ladaika, Heather M. O’Hagan

## Abstract

Genetic mutations and chronic inflammation of the colon contribute to the development of colorectal cancer (CRC). Using a murine model of inflammation-induced colon tumorigenesis, we determined how genetic mutations alter colon tumor cell differentiation. Inflammation induced by enterotoxigenic *Bacteroides fragilis* (ETBF) colonization of multiple intestinal neoplasia (Min^ApcΔ716/+^) mice triggers loss of heterozygosity of *Apc* causing colon tumor formation. Here, we report that the addition of *BRAF*^V600E^ mutation (*BRAF*^FV600E^*Lgr5*^tm1(Cre/ERT2)Cle^Min^ApcΔ716/+^, BLM) or knocking out *Msh2* (*Msh2^LoxP/LoxP^Vil1-cre*Min^ApcΔ716/+^, MSH2KO) in the Min model altered colon tumor differentiation. Using single cell RNA-sequencing, we uncovered the differences between BLM, Min, and MSH2KO tumors at a single cell resolution. BLM tumors showed an increase in differentiated tumor epithelial cell lineages and a reduction in the stem cell population. In contrast, MSH2KO tumors were characterized by an increased stem cell population that had higher WNT signaling activity compared to Min tumors. Additionally, comparative analysis of single-cell transcriptomics revealed that BLM tumors had higher expression of transcription factors that drive differentiation, such as *Cdx2,* than Min tumors. Using RNA velocity, we were able to identify additional potential regulators of BLM tumor differentiation such as NDRG1. The role of CDX2 and NDRG1 as putative regulators for BLM tumor cell differentiation was verified using organoids derived from BLM tumors. Our results demonstrate the critical connections between genetic mutations and cell differentiation in inflammation-induced colon tumorigenesis. Understanding such roles will deepen our understanding of inflammation-associated colon cancer.
