## Supplemental table S2 for "Single-cell profiling reveals the impact of genetic alterations on the differentiation of inflammation-induced colon tumors"

### Sheet: all_culster_specific_differenti
Supplemental Table S2. Cluster-specific differential velocity expression in the combined epithelial BLM, BLM2, Min, and MSH2KO colon tumors.
Stem cell	ECs	TA	ECs/Brush Border	GCs	PC	Secretory like cells
Nbea	Tcf7l2	Rad51	Ifrd1	Sytl2	Kcnma1	Tenm3
Nebl	Nr1h4	Kif4	March3	Dstn	Kcnb2	Lhfp
Rnf43	Ap1s3	Ckap5	Mpp5	Rab27b	Fam114a1	Dlc1
Lama5	Myo1e	Mis18bp1	Cdkn1a	Kcnma1	Pld1	Bgn
Sorbs2	Syk	Gm42047	Rhpn2	Rgs17	Ern2	Pdzrn3
Ccdc141	Mxd1	Kif15	Wsb1	Pde2a	Ano7	Nrg1
Cdh13	Rhbdl2	Cenpq	Asap1	Krt8	Galnt10	Adam19
Utrn	Zdhhc13	Plk4	Muc3	Dock5	Sytl2	Pcdh7
Ptpn13	Prag1	Ccnb2	Frk	Ano7	Dpysl3	Prickle2
Wwtr1	Chp1	Kif23	Dennd1b	F3	Slc12a8	Adgrl3
Kif26b	Heph	Ect2	Fgf12	Fer1l6	Gmds	Pde4b
Igf1r	Parm1	Topbp1	Prkce	Tcea3	Tspan13	Bicc1
Dach2	Trim25	Melk	Gtpbp2	Ampd3	Anxa13	Lgals1
2610307P16Rik	Atp11b	Ncaph	Prr13	Mia3	5330417C22Rik	Pde1a
Map4k4	Ocln	Sgo1	Gm3054	Bcas1	Sidt1	Pappa
Lamp2	Atp10b	Nusap1	Lhfpl2	Muc4	Bcas1	Arhgap24
Nav2	Plaur	Cbx5	Cry1	Baiap2l1	Rab27b	Bdkrb2
Tgfbr2	Tmem236	Hjurp	Stk17b	Cd9	Atp2a3	Rora
Uck2	Ipmk	Cenpe	Foxo3	Fhl2	Hepacam2	Antxr1
Limch1	Fam102b	Kif22	Eps8	Rab27a	Gpcpd1	Cped1
Fn1	Lmo7	Cenph	Arhgap17	Fam114a1	Pde2a	Gpr176
Clasp1	Specc1l	Aspm	Plscr1	Galnt5	Rab27a	Arhgap28
Ext1	Mapre2	Lmnb1	Nipal1	Pld1	Spdef	Fgfr1
Atrx	Stk25	Ckap2l	Baiap2	Capn9	Ffar4	Slit3
Ank3	Usp53	Esco2	Acsl3	Lgals3	Spats2l	Cemip
Chd6	Fa2h	Bub1b	Dpyd	Il13ra1	Cxxc5	Acsl4
Maml2	Ildr1	E2f8	Prim2	Myo1e	Khdrbs3	Fgf7
Fmnl2	Mboat1	Aurka	Ndfip2	Smim31	Gem	Tshz3
Sectm1b	Mpzl3	Anln	Txnrd1	Golph3l	Kit	Axl
Plpp1	Parp4	Lockd	Arl4a	Galnt10	Acsl4	Colec12
Rbms3	Slc25a20	Knl1	Agpat4	Lmo7	Sec24d	Piezo2
Mapk4	Clic5	Racgap1	Lsmem1	Sec24d	Prelp	Serpine1
Msrb3	Coro2a	Kif20b	Stk25	Atp11b	Kctd14	Lama2
Dach1	Susd6	Sgo2a	Rbbp6	Tcf7l2	St6gal1	Fndc1
Samd4	Arhgap21	Hat1	9130209A04Rik	Atp2a3	Foxa3	Qk
Abca1	Dsp	Lig1	Igsf9b	Arfgef3	Lgals9	Enah
Tenm4	Tjp1	Pmf1	Slco2a1	Tspan8	Fam174b	Tafa1
Slc16a10	Sgk2	Ckap2	Tsc22d2	Krt18	Galnt7	Il1r1
Halr1	Abcb1a	Trim59	Cxadr	Itga2	Rin2	Ednra
Asap2	Gpr137b	Dtl	Gch1	Kctd14	Gm609	Chst11
Rarb	Cutal	Baz1b	Abhd17b	Spdef	Galnt12	Col6a3
Fyn	Itgb6	Prim1	B3galt5	Fam3b	Krt19	Sulf1
Bean1	Il13ra1	Spc25	Lamc2	Zdhhc13	Tenm4	Zeb2
Zfhx3	Fgd3	Ncapg2	Egfr	Ffar4	Creb3l1	Rgs17
Dbn1	Dock5	Fmnl2	Pmp22	Rab11fip1	Bace2	Fstl1
Pcdh19	Themis3	Clspn	Fam83b	Krt7	Chst4	Gli3
Nrxn1	Gm31084	Neto2	Myo10	Hk1	Rab15	Pde10a
Anxa6	Gfpt1	Knstrn	Eps8l3	Ms4a12	Spire1	Spsb1
Pak3	Pard6b	Kif11	Ist1	Chst4	Nedd9	Col4a1
Arid5b	Blnk	Tpx2	Sdcbp2	Sgms2	Dnajc10	Apoe
Abcc4	Hbegf	Ptprg	Abca12	Fam102b	Capn9	Csgalnact1
Wnk3	Zdhhc21	Tipin	Slc8a1	Capn13	Atp2c2	Itga1
Rnf150	Cdc42ep5	Rrm2	Rnf24	Clca1	Mia3	Mmp2
Gm830	Prom1	Pmepa1	Ptprh	Tnip3	Meg3	Chst15
Arhgef26	Max	Fut9	Ppm1j	Capn5	Kdelr3	Gem
Hspb8	Arfgap3	Pola1	Slc9a3r1	Creb3l1	Atrx	Serping1
Bcl2l11	Rhpn2	Dbf4	Atg2a	Cdc42ep5	Best2	Itga5
Cdk6	Abhd17b	Zbtb38	Gm40348	Arfgap3	Rgcc	Robo2
Rnf32	Foxo3	Arid5b	Dst	Ocln	Gne	Tmem45a
Trim2	Ptprh	Nebl	Epas1	Krt19	Myo1b	Cdh11
Tut4	Daam1	Cks2	Naip1	Clic5	Arhgap24	Nrp1
Rhoj	Dst	Plk1	Cdh17	Ugcg	Lix1	Efemp2
Zbtb38	Frk	Ccnb1	Clic4	Muc13	Dlk1	Hgf
Mark1	Baiap2l1	Gm47283	Sbds	Efhd2	Gpr20	Il1rl1
Adam8	Pparg	Tk1	Ocln	Rhbdl2	Gm28710	Gpm6b
Actn1	Gpat3	Gmnn	Sirt1	Fam13a	Hpd	Cp
Neto2	Dhrs9	Sulf2	Noct	Slc16a5	Klf5	Col5a3
Ptprg	Pgap1	Rrm1	Paqr8	Galnt7	Pde10a	Tnc
Tspan12	Tfcp2l1	Ncapg	Sqstm1	Nedd9	Ywhaq	Itgb3
Cald1	Pcsk5	Tmpo	Tfcp2l1	Tmem45b	Knl1	Trps1
Shld1	Errfi1	Hmmr	Duox2	Mboat1	Fermt1	Col5a2
Cnn3	Plin2	Mcm6	Dusp5	Zzef1	Ets1	St3gal1
Mdga2	Myh14	Pbk	Ipmk	Vil1	Epb41l2	Plpp3
Inpp4b	Rasgef1b	Atrx	Cyp3a13	Hif1a	Tspan8	Plau
Stard5	Cwh43	Utrn	Pgm2	Gpr20	Gm1673	Fermt2
Sptb	Ccdc68	Tenm4	4930539E08Rik	Scin	H2afv	Spon1
Erich3	Tmem45b	Prc1	Casp4	Rin2	Sgms2	Tgfbr3
Krt39	Zzef1	Nucks1	St3gal1	Smim14	St6galnac2	S100a13
Dtna	Vps37b	Ndc80	Ston2	Clec2h	Fmnl2	Igf1
Tex15	Sertad2	Abcc4	Zmiz1	Egfr	Wfdc2	Osmr
Myo1b	Pde3a	Dyrk3	Atp2b1	Cmtm8	Rgs17	Mt2
Mtap	Sema4a	Atad2	Tspan8	Syt7	Abo	Medag
Wincr1	Ccdc186	Etv4	Sema3e	Rab15	Galnt5	Mmp10
Rassf9	Slc9a2	Slfn9	Elovl6	Lurap1l	Arfgef3	Pdgfra
Dkk2	Rab11fip1	Rpa2	Map2k3	1700025G04Rik	Pdgfra	Gm28710
Clip1	1700025G04Rik	Gm28723	Entpd8	Rnf39	Igf1r	Pdpn
Zbtb20	Ugcg	Uhrf1	Gm15675	Reg3b	Ido1	Col5a1
Csf1	Gm3054	Ddc	Pmaip1	Hsd17b2	B3gnt5	Tnfaip6
Trpm6	Cry1	Samd5	Specc1l	Mxd1	Ebf1	Ampd3
Robo1	Uap1	Myo1b	Mapre3	Mapk13	Klf7	Ets1
Prox1os	Ehbp1l1	Cdkn3	Kifc3	Gmds	Ampd3	Frmd5
Dyrk3	Rffl	Tnfrsf11b	Il1rn	Adh1	Utrn	Svep1
Gm47283	Dsc2	Selenoh	Ccnl1	Abo	Lrmp	Col12a1
Abi3bp	Nostrin	Incenp	Fam189a2	Zmiz1	2510009E07Rik	Inhba
Samd12	Cnnm4	Cdk1	Themis3	Slc35a1	Itga1	Sparc
Cep112	Hsd3b3	Hells	Metrnl	Rab3b	Golph3l	Il18r1
Tubb6	Rnasel	H2afv	Ugcg	Dsp	Cbfa2t3	Xdh
Casp12	Phldb2	Dnmt1	Errfi1	Stim1	Eml4	Gja1
Nrip1	Wwc1	Map4k4	Ggh	Meg3	Cyp2b10	Ncam1
Npnt	Srd5a2	Wee1	Lpin2	Muc2	Clip1	Prex2
